# The sialome of the retina, alteration in age-related macular degeneration (AMD) pathology and potential impacts on Complement Factor H

**DOI:** 10.1101/2025.03.09.642149

**Authors:** Jaclyn Swan, Christopher B. Toomey, Max Bergstrand, Hector A Cuello, Jesse Robie, Hai Yu, Yue Yuan, Anoopjit Singh Kooner, Xi Chen, Jutamas Shaughnessy, Sanjay Ram, Ajit Varki, Pascal Gagneux

## Abstract

**Purpose:** Little is known about sialic acids of the human retina, despite their integral role in self/non-self-discrimination by complement factor H (CFH), the alternative complement pathway inhibitor.

**Methods:** A custom sialoglycan microarray was used to characterize the sialic acid-binding specificity of native CFH or recombinant molecules where IgG Fc was fused to CFH domains 16-20 (contains a sialic acid-binding site), domains 6-7 (contains a glycosaminoglycan-binding site) or the CFH-related proteins (CFHRs) 1 and 3. We analyzed macular and peripheral retinal tissue from post-mortem ocular globes for amount, type, and presentation (glycosidic linkage type) of sialic acid in individuals with age-related macular degeneration (AMD) and age-matched controls using fluorescent lectins and antibodies to detect sialic acid and endogenous CFH. Released sialic acids from neural retina, retinal pigmented epithelium (RPE) cells and the Bruch’s membrane (BrM) were labelled with 1,2-diamino-4,5-methylenedioxybenzene-2HCl (DMB), separated and quantified by high-performance liquid chromatography (DMB-HPLC).

**Results:** Both native CFH and the recombinant CFH domains 16-20 recognized Neu5Ac and Neu5Gc that is α2-3-linked to the underlying galactose. 4-*O*-Actylation of sialic acid and sulfation of GlcNAc did not inhibit binding. Different linkage types of sialic acid were localized at different layers of the retina. The greatest density of α2-3-sialic acid, which is the preferred ligand of CFH, did not colocalize with endogenous CFH. The level of sialic acids at the BrM/choroid interface of macula and peripheral retina of individuals with AMD were significantly reduced.

**Conclusions:** The sialome of the human retina is altered in AMD. This can affect CFH binding and consequently, alternative complement pathway regulation.
