## Supplementary table 2 for "The sialome of the retina, alteration in age-related macular degeneration (AMD) pathology and potential impacts on Complement Factor H"

### Sheet: Sheet1
Supplementary Table S2. Inventrory of the sialoglycans and controls used to print the siaolglycan arrays.
Glycan ID	Compound	Sialic acid Type	Linkage	Acetylation / Sulfation	Linear / Branched	Glycan Type	MW		LINKER STRUCTURE
1	Neu5,9Ac2α3Galβ4GlcNAcβR1	Ac	2-3	9OAc	L	LacNAcβ/Type 2	795.72
2	Neu5Gc9Acα3Galβ4GlcNAcβR1	Gc	2-3	9OAc	L	LacNAcβ/Type 2	811.72		R1 =	Pro-NH2
3	Neu5,9Ac2α6Galβ4GlcNAcβR1	Ac	2-6	9OAc	L	LacNAcβ/Type 2	795.72
4	Neu5Gc9Acα6Galβ4GlcNAcβR1	Gc	2-6	9OAc	L	LacNAcβ/Type 2	811.72		R2 =	HEG-NH2
5	Neu5Acα6GalNAcαR1	Ac	2-6	0	L	STn	633.58
6	Neu5Gcα6GalNAcαR1	Gc	2-6	0	L	(Neu5Gc)-STn	649.57		R3 =	Aryl amine (Martin Young?)
7	Neu5,9Ac2α3Galβ3GlcNAcβR1	Ac	2-3	9OAc	L	Type1	795.72
8	Neu5Gc9Acα3Galβ3GlcNAcβR1	Gc	2-3	9OAc	L	Type1	811.72		R4 =	Pro-HEG-NH2
9	Neu5,9Ac2α3Galβ3GalNAcαR1	Ac	2-3	9OAc	L	Core1/Type 3	795.72
10	Neu5Gc9Acα3Galβ3GalNAcαR1	Gc	2-3	9OAc	L	Core1/Type 3	811.72		R5 =	Pro-Htrz-TEG-NH2
11	Neu5Acα3Galβ4GlcNAcβR1	Ac	2-3	0	L	LacNAcβ/Type 2	753.68
12	Neu5Gcα3Galβ4GlcNAcβR1	Gc	2-3	0	L	LacNAcβ/Type 2	769.68
13	Neu5Acα3Galβ3GlcNAcβR1	Ac	2-3	0	L	Type1	753.68
14	Neu5Gcα3Galβ3GlcNAcβR1	Gc	2-3	0	L	Type1	769.68		R6 =	Pro-Htrz-Sulfo-DBCO-PEG4-NH2
15	Neu5Acα3Galβ3GalNAcαR1	Ac	2-3	0	L	Core1/Type 3	753.68
16	Neu5Gcα3Galβ3GalNAcαR1	Gc	2-3	0	L	Core1/Type 3	769.68
17	Neu5Acα6Galβ4GlcNAcβR1	Ac	2-6	0	L	LacNAcβ/Type 2	753.68
18	Neu5Gcα6Galβ4GlcNAcβR1	Gc	2-6	0	L	LacNAcβ/Type 2	769.68
19	Neu5Acα6Galβ4GlcβR1	Ac	2-6	0	L	Lactoseβ	712.63
20	Neu5Gcα6Galβ4GlcβR1	Gc	2-6	0	L	Lactoseβ	728.63
21	Neu5Acα3Galβ4GlcβR1	Ac	2-3	0	L	Lactoseβ	712.63
22	Neu5Gcα3Galβ4GlcβR1	Gc	2-3	0	L	Lactoseβ	728.63
23	Neu5,9Ac2α6GalNAcαR1	Ac	2-6	9OAc	L	GalNAcα	633.58
24	Neu9Ac5Gcα6GalNAcαR1	Gc	2-6	9OAc	L	GalNAcα	649.57
25	Neu5Acα3GalβR1	Ac	2-3	0	L	Galactoseβ	550.49
26	Neu5Gcα3GalβR1	Gc	2-3	0	L	Galactoseβ	566.49
27	Neu5Acα6GalβR1	Ac	2-6	0	L	Galactoseβ	550.49
28	Neu5Gcα6GalβR1	Gc	2-6	0	L	Galactoseβ	566.49
29	Neu5,9Ac2α3GalβR1	Ac	2-3	9OAc	L	Galactoseβ	592.52
30	Neu9Ac5Gcα3GalβR1	Gc	2-3	9OAc	L	Galactoseβ	608.52
31	Neu5,9Ac2α6GalβR1	Ac	2-6	9OAc	L	Galactoseβ	592.52
32	Neu9Ac5Gcα6GalβR1	Gc	2-6	9OAc	L	Galactoseβ	608.52
33	Neu5Acα3Galβ3GalNAcβR1	Ac	2-3	0	L	Type 4	753.68
34	Neu5Gcα3Galβ3GalNAcβR1	Gc	2-3	0	L	Type 4	769.68
35	Neu5,9Ac2α3Galβ3GalNAcβR1	Ac	2-3	9OAc	L	Type 4	795.72
36	Neu9Ac5Gcα3Galβ3GalNAcβR1	Gc	2-3	9OAc	L	Type 4	811.72
37	Neu5,9Ac2α6Galβ4GlcβR1	Ac	2-6	9OAc	L		754.66
38	Neu9Ac5Gcα6Galβ4GlcβR1	Gc	2-6	9OAc	L		770.66
39	Neu5,9Ac2α3Galβ4GlcβR1	Ac	2-3	9OAc	L		754.66
40	Neu9Ac5Gcα3Galβ4GlcβR1	Gc	2-3	9OAc	L		770.66
41	Neu5Acα8Neu5Acα3Galβ4GlcβR1	Ac-Ac	2-8/2-3	0	L	GD3-short linker	1025.86
42	Neu5Acα8Neu5Acα8Neu5Acα3Galβ4GlcβR1	Ac-Ac-Ac	2-8/2-8/2-3	0	L	GT3- short linker	1339.1
43	Galβ4GlcβR1	Sc	0	0	L	Lactose (Lac)- short linker	399.39
44	Galβ4Glcβ-NH2	Sc	0	0	L	Lac- amine	341.31
45	Galβ4GlcNAcβR1	Sc	0	0	L	N-acetyl Lactosamine (LacNAc)	440.44
46	Galβ-NH2	Sc	0	0	L		179.17
47	GalNAcαR1	Sc	0	0	L		278.3
48	GalβR2	Sc	0	0	L		443.49
49	GalβR1	Sc	0	0	L		237.25
50	Galβ4GlcβR2	Sc	0	0	L	Lac- long linker	605.63
51	Galβ3GalNAcβR1	Sc	0	0	L	T-antigen Core 1 (β)	440.44
52	Galβ3GalNAcαR1	Sc	0	0	L	T-antigen Core 1	440.44
53	Galβ3GlcNAcβR1	Sc	0	0	L		440.44
54	Galβ4GlcNAc6SβR1	Sc	0	SO3	L	6-O-sulfo LacNAc	542.49
55	Neu5Acα3Galβ4(Fucα3)GlcNAcβR1	Ac	2-3	0	B	(Neu5Ac)-LewisX	899.82
56	Neu5Gcα3Galβ4(Fucα3)GlcNAcβR1	Gc	2-3	0	B	(Neu5Gc)-LewisX	915.82
57	Neu5Acα3Galβ4(Fucα3)GlcNAc6SβR1	Ac	2-3	SO3	B	(Neu5Ac)-6-O-sulfo LewisX	1001.86
58	Neu5Gcα3Galβ4(Fucα3)GlcNAc6SβR1	Gc	2-3	SO3	B	(Neu5Gc)-6-O-sulfo LewisX	1017.86
60	Neu5Acα3Galβ3GlcNAcβ3Galβ4GlcβR1	Ac	2-3	0	L	(Neu5Ac)-LNT	1077.96
61	Neu5Gcα3Galβ3GlcNAcβ3Galβ4GlcβR1	Gc	2-3	0	L	(Neu5Gc)-LNT	1093.96
62	Neu5Acα3Galβ4GlcNAc6SβR1	Ac	2-3	SO3	L	(Neu5Ac)-6-O-sulfo LacNAc	855.72
63	Neu5Gcα3Galβ4GlcNAc6SβR1	Gc	2-3	SO3	L	(Neu5Gc)-6-O-sulfo LacNAc	871.72
64	Neu5Acα8Neu5Acα3Galβ4GlcβR4	Ac-Ac	2-8/2-3	0	L	GD3- long linker	1347.23
65	Neu5Acα8Neu5Acα8Neu5Acα3Galβ4GlcβR4	Ac-Ac-Ac	2-8/2-8/2-3	0	L	GT3-long linker	1660.47
66	Neu5Acα3(Neu5Acα6)Galβ4GlcβR1	Ac(Ac)	2-3(2-6)	0	B		1025.86
67	Neu5Gcα3(Neu5Acα6)Galβ4GlcβR1	Gc(Ac)	2-3(2-6)	0	B		1041.86
68	Kdnα3(Neu5Acα6)Galβ4GlcβR1	Kdn(Ac)	2-3(2-6)	0	B		984.81
69	Neu5Gcα8Neu5Acα3Galβ4GlcβR1	Gc-Ac	2-8/2-3	0	L		1041.86
70	Kdnα8Neu5Acα3Galβ4GlcβR1	Kdn-Ac	2-8/2-3	0	L		984.81
71	Neu5Acα8Kdnα6Galβ4GlcβR1	Ac-Kdn	2-8/2-6	0	L		984.81
72	Neu5Acα8Neu5Gcα3Galβ4GlcβR1	Ac-Gc	2-8/2-3	0	L		1041.86
73	Neu5Acα8Neu5Gcα6Galβ4GlcβR1	Ac-Gc	2-8/2-6	0	L		1041.86
74	Kdnα8Neu5Gcα3Galβ4GlcβR1	Kdn-Gc	2-8/2-3	0	L		1000.81
75	Neu5Gcα8Neu5Gcα3Galβ4GlcβR1	Gc-Gc	2-8/2-3	0	L		1057.86
77	Neu5GcMeα8Neu5Acα3Galβ4GlcβR1	GcMe-Ac	2-8/2-3	Me	L		1055.89
78	Galα3Galβ4GlcNAcβR1	Sc	0	0	L		602.58
79	Neu4,5Ac2α3Galβ4GlcNAcβR1	Ac		4OAc	L
80	Neu5Acα3Galβ4GlcβR3	Ac			L
81	Legα3Galβ4GlcβR3	Leg			L
82	Neu5Ac9NAcα3Galβ4GlcβR1	Ac		9NAc	L
83	Gal6Sβ4(Fucα3)GlcNAcβR1			SO3	B	6'-O-Sulfo LewisX	688.63
84	Neu5Acα3Gal6Sβ4(Fucα3)GlcNAcβR1	Ac		SO3	B	6'-O-Sulfo Neu5Ac-LewisX	1001.86
85	Neu5Gcα3Gal6Sβ4(Fucα3)GlcNAcβR1	Gc		SO3	B	6'-O-Sulfo Neu5Gc-LewisX	1017.86
86	Gal6Sβ4(Fucα3)GlcNAc6SβR1			SO3	B	6,6'-di-O-Sulfo LewisX	790.67
87	Neu5Acα3Gal6Sβ4(Fucα3)GlcNAc6SβR1	Ac		SO3	B	6,6'-di-O-Sulfo Neu5Ac LewisX	1103.9
88	Neu5Gcα3Gal6Sβ4(Fucα3)GlcNAc6SβR1	Gc		SO3	B	6,6'-di-O-Sulfo Neu5Ac LewisX	1119.9
89	Galβ4GlcNAcβ3Galβ4GlcβR1				L		764.73
90	Neu5Acα3Galβ4GlcNAcβ3Galβ4GlcβR1	Ac			L		1077.97
91	Neu5Gcα3Galβ4GlcNAcβ3Galβ4GlcβR1	Gc			L		1093.96
92	Neu5,9Ac2α3Galβ4GlcNAcβ3Galβ4GlcβR1	Ac		9OAc	L		1120
93	Neu5Gc9Acα3Galβ4GlcNAcβ3Galβ4GlcβR1	Gc		9OAc	L		1136
94	Kdnα3Galβ4GlcβR1	Kdn			L
95	Kdnα6Galβ4GlcβR1	Kdn			L		754.67
96	Neu5Acα3(GalNAcβ4)Galβ4GlcβR1	Ac			B	GM2	1120
97	Neu5Gcα3(GalNAcβ4)Galβ4GlcβR1	Gc			B	GM2	795.72
98	Neu5Acα8Neu5Acα3(GalNAcβ4)Galβ4GlcβR1	Ac-Ac			B	GD2	795.72
99	Neu4,5Ac2α3Galβ4GlcβR1	Ac	2-3	4OAc	L		795.72
100	Neu4,5Ac2α3Galβ4GlcNAcβ3Galβ4GlcβR1	Ac	2-3	4OAc	L		795.72
101	Neu4,5Ac2α3Galβ3GlcNAcβR1	Ac	2-3	4OAc	L		811.72
102	Neu4,5Ac2α3Galβ3GlcNAcαR1	Ac	2-3	4OAc	L		770.67
103	Neu4,5Ac2α3Galβ3GalNAcβR1	Ac	2-3	4OAc	L		1136
104	Neu4,5Ac2α3Galβ3GalNAcαR1	Ac	2-3	4OAc	L		811.72
105	Neu4Ac5Gcα3Galβ4GlcNAcβR1	Gc	2-3	4OAc	L		811.72
106	Neu4Ac5Gcα3Galβ4GlcβR1	Gc	2-3	4OAc	L		811.72
107	Neu4Ac5Gcα3Galβ4GlcNAcβ3Galβ4GlcβR1	Gc	2-3	4OAc	L		811.72
108	Neu4Ac5Gcα3Galβ3GlcNAcβR1	Gc	2-3	4OAc	L		753.68
109	Neu4Ac5Gcα3Galβ3GlcNAcαR1	Gc	2-3	4OAc	L		591.54
110	Neu4Ac5Gcα3Galβ3GalNAcβR1	Gc	2-3	4OAc	L		591.54
111	Neu4Ac5Gcα3Galβ3GalNAcαR1	Gc	2-3	4OAc	L		794.74
112	Neu5Ac9NAcα6Galβ4GlcβR1	Ac	2-6	9NAc	L		794.74
113	Neu5Ac9NAcα3GalβR1	Ac	2-3	9NAc	L		794.74
114	Neu5Ac9NAcα6GalβR1	Ac	2-6	9NAc	L		794.74
115	Neu5Ac9NAcα3Galβ4GlcNAcβR1	Ac	2-3	9NAc	L		794.74
116	Neu5Ac9NAcα6Galβ4GlcNAcβR1	Ac	2-6	9NAc	L		794.74
117	Neu5Ac9NAcα3Galβ3GlcNAcβR1	Ac	2-3	9NAc	L		794.74
118	Neu5Ac9NAcα6Galβ3GlcNAcβR1	Ac	2-6	9NAc	L		632.6
119	Neu5Ac9NAcα3Galβ3GalNAcαR1	Ac	2-3	9NAc	L
120	Neu5Ac9NAcα6Galβ3GalNAcαR1	Ac	2-6	9NAc	L
121	Neu5Ac9NAcα3Galβ3GlcNAcαR1	Ac	2-3	9NAc	L
122	Neu5Ac9NAcα6GalNAcαR1	Ac	2-6	9NAc	L
123	Neu5Acα3Galβ4GlcNAcβR5	Ac	2-3		L		988.98
124	Neu5Acα6Galβ4GlcNAcβR5	Ac	2-6		L		988.98
125	Neu5Acα6Galβ4GlcβR5	Ac	2-6		L		947.93
126	Neu5Acα3Galβ4GlcβR5	Ac			L		947.93
127	Neu5Ac9NAcα3Galβ3GalNAcβR1	Ac		9NAc	L		794.74
128	Neu5Ac9NAcα6Galβ3GalNAcβR1	Ac		9NAc	L		794.74
129	Neu5Ac9NAcα6Galβ3GlcNAcαR1	Ac		9NAc	L		794.74
130	Neu5Ac9NAcα8Neu5Acα3Galβ4GlcβR1	Ac-Ac		9NAc	L	GD3	1066.92
131	Neu5Ac7NAcα3Galβ4GlcβR1	Ac		7NAc	L		753.68
132	Kdnα3GalβR1	Kdn			L		509.44
133	Kdnα6GalβR1	Kdn			L		509.44
134	Kdnα3Galβ4GlcNAcβR1	Kdn			L		712.63
135	Kdnα6Galβ4GlcNAcβR1	Kdn			L		712.63
136	Kdnα3Galβ3GlcNAcβR1	Kdn			L		712.63
137	Kdnα6Galβ3GlcNAcβR1	Kdn			L		712.63
138	Kdnα3Galβ3GlcNAcαR1	Kdn			L		712.63
139	Kdnα6Galβ3GlcNAcαR1	Kdn			L		712.63
140	Kdnα3Galβ3GalNAcαR1	Kdn			L		712.63
141	Kdnα6Galβ3GalNAcαR1	Kdn			L		712.63
142	Kdnα6GalNAcαR1	Kdn			L		550.49
143	Kdnα3Galβ4GlcNAcβ3Galβ4GlcβR1	Kdn			L		1036.91
144	Kdnα3Galβ4(Fucα3)GlcNAcβR1	Kdn			B	LewisX	858.77
145	Kdnα3Galβ3(Fucα4)GlcNAcβR1	Kdn			B	LewisA	858.77
224	Galβ4GlcβR6				L		1100.16
225	Galβ4GlcNAcβR6				L		1141.21
226	Galβ3GalNAcαR6				L		1141.21
227	Neu5Acα3Galβ4GlcβR6	Ac	2-3		L		1391.41
228	Neu5Acα6Galβ4GlcβR6	Ac	2-6		L		1391.41
229	Neu5Acα3Galβ4GlcNAcβR6	Ac	2-3		L		1432.47
230	Neu5Acα6Galβ4GlcNAcβR6	Ac	2-6		L		1432.47
231	Neu5Acα3Galβ3GalNAcαR6	Ac	2-3		L		1432.47
232	Legα3Galβ4GlcβR6	Leg	2-3		L		1416.47
233	Legα3Galβ4GlcNAcβR6	Leg	2-3		L		1457.52
234	Legα6Galβ4GlcNAcβR6	Leg	2-6		L		1457.52
235	Legα3Galβ3GalNAcαR6	Leg	2-3		L		1457.52
236	Galβ3(Fucα4)GlcNAcβR1				B	LewisA	586.59
237	Fucα2Galβ3(Fucα4)GlcNAcβR1				B	LewisB	732.73
238	Neu5Acα3Galβ3(Fucα4)GlcNAcβR1	Ac	2-3		B	LewisA	899.83
239	Neu5Gcα3Galβ3(Fucα4)GlcNAcβR1	Gc	2-3		B	LewisA	915.82
240	Neu5,9Ac2α3Galβ3(Fucα4)GlcNAcβR1	Ac	2-3	9OAc	B	LewisA	941.86
241	Neu5Ac9NAcα3Galβ3(Fucα4)GlcNAcβR1	Ac	2-3	9NAc	B	LewisA	940.87
242	GlcNAcβ4Galβ4GlcβR1				L	GA2	602.58
243	Neu5,9Ac2α8Neu5Acα3Galβ4GlcβR1	Ac-Ac	2-8	9OAc	L	GD3	1044.92
244	Neu5Acα8Neu5Acα3(Galβ3GalNAcβ4)Galβ4GlcβR1	Ac-Ac	2-8		B	GD1b	1368.21
245	Neu5Acα3(Galβ3GalNAcβ4)Galβ4GlcβR1	Ac	2-3		B	GM1	1077.97
246	Neu5Gcα3(Galβ3GalNAcβ4)Galβ4GlcβR1	Gc	2-3		B	GM1	1093.96
247	Neu5Acα3(Fucα2Galβ3GalNAcβ4)Galβ4GlcβR1	Ac	2-3		B	Fuc-GM1	1224.11
248	Neu5Gcα3(Fucα2Galβ3GalNAcβ4)Galβ4GlcβR1	Gc	2-3		B	Fuc-GM1	1240.11
249	Neu5Ac7NAcα3Galβ4GlcNAcβR1	Ac	2-3	7NAc	L	LacNAcβ/Type2	772.76
250	Neu5Acα3Galβ3GlcNAcαR1				L		753.68
251	Neu5Acα6Galβ3GlcNAcβR1				L		753.68
252	Neu5Gcα6Galβ3GlcNAcβR1				L		769.68
253	Neu5Acα6Galβ3GalNAcβR1				L		753.68
254	Neu5Gcα6Galβ3GalNAcβR1				L		769.68
255	Neu5Ac8Meα3Galβ4GlcβR1				L		726.66
256	Neu5Ac8Meα6Galβ4GlcβR1				L		726.66
257	Neu5GcMeα3Galβ4GlcβR1				L		742.66
258	Neu5GcMeα6Galβ4GlcβR1				L		742.66
259	Kdn5Meα3Galβ4GlcβR1				L		685.6
260	Kdn5Meα6Galβ4GlcβR1				L		685.6
261	Kdn5Acα6Galβ4GlcβR1				L		713.61
262	Neu5GcAcα6Galβ4GlcβR1				L		770.67
263	Kdn9Acα6Galβ4GlcβR1				L		713.61
264	Neu5Ac9Ltα6Galβ4GlcβR1				L		784.69
265	Kdn9Meα3Galβ4GlcβR1				L		685.6
266	Kdn9Meα6Galβ4GlcβR1				L		685.6
267	Kdn8-deoxyα3Galβ4GlcβR1				L		655.58
268	Kdn9Fα3Galβ4GlcβR1				L		673.57
269	Kdn9Fα6Galβ4GlcβR1				L		673.57
270	Kdn5Fα3Galβ4GlcβR1				L		673.57
271	Kdn5Fα6Galβ4GlcβR1				L		673.57
272	Neu5TFAα3Galβ4GlcβR1				L		766.6
273	4,6-bis-epi-Kdoα6Galβ4GlcβR1				L		641.55
274	Kdn8-deoxyα6Galβ4GlcβR1				L		655.58
275	Neu5,7,9triNAca2-3LacbProNH2	Ac			L		794.74
276	Neu5,7,9triNAca2-6LacbProNH2	Ac			L		794.74
277	Neu5,7diNAca2-6LacbProNH2	Ac			L		753.68
278	Neu5,7diNAca2-3LacbProNH2	Ac			L		753.68
279	Neu5,7diNAca2-6GalNAcaProNH2	Ac			L		632.6
280	Neu5,7,9triNAca2-6GalNAcaProNH2	Ac			L		673.65
281	Leg5,7diNAca2-6LacbProNH2	Leg			L		737.68
282	Leg5,7diNAca2-3LacNAcbProNH2	Leg			L		778.74
283	Leg5,7diNAca2-3Galb1-3GalNAcbProNH2	Leg			L		778.74
284	Neu4,5diNAca2-3LacbProNH2	Ac			L		753.68
285	Neu4,5diNAca2-3LacNAcbProNH2	Ac			L		794.74
	blank
	blank
	blank
	blank
	IgG control
	IgG control
	IgG control
	IgG control
	IgG(100 ng/uL)
	IgG(12.5 ng/uL)
	IgG(150 ng/uL)
	IgG(25 ng/uL)
	IgG(3.12 ng/uL)
	IgG(50 ng/uL)
	IgG(6.25 ng/uL)
	IgG(75 ng/uL)
	water
	water
